# Development of non-sedating antischistosomal benzodiazepines

**DOI:** 10.1101/2024.01.26.577323

**Authors:** Md Yeunus Mian, Dishary Sharmin, Prithu Mondal, Jawad Bin Belayet, M Mahmun Hossain, Paul McCusker, Kaetlyn T. Ryan, Alexander Y Fedorov, Heather A Green, Spencer S. Ericksen, Mostafa Zamanian, V. V. N. Phani Babu Tiruveedhula, James M. Cook, John D. Chan

**Author notes:** Address correspondence to John D. Chan.

## Abstract

The neglected tropical disease schistosomiasis infects over 200 million people worldwide and is treated with just one broad spectrum antiparasitic drug (praziquantel). Alternative drugs are needed in the event of emerging praziquantel resistance or treatment failure. One promising lead that has shown efficacy in animal models and a human clinical trial is the benzodiazepine meclonazepam, discovered by Roche in the 1970’s. Meclonazepam was not brought to market because of dose-limiting sedative side effects. However, the human target of meclonazepam that causes sedation (GABA_A_Rs) are not orthologous to the parasite targets that cause worm death. Therefore, we were interested in whether the structure of meclonazepam could be modified to produce antiparasitic benzodiazepines that do not cause host sedation. We synthesized 18 meclonazepam derivatives with modifications at different positions on the benzodiazepine ring system and tested them for *in vitro* antiparasitic activity. This identified five compounds that progressed to *in vivo* screening in a murine model, two of which cured parasite infections with comparable potency to meclonazepam. When these two compounds were administered to mice that were run on the rotarod test, both were less sedating than meclonazepam. These findings demonstrate the proof of concept that meclonazepam analogs can be designed with an improved therapeutic index, and point to the C3 position of the benzodiazepine ring system as a logical site for further structure-activity exploration to further optimize this chemical series.
