## Supplementary Table 1 for "Development of non-sedating antischistosomal benzodiazepines"

### Sheet: Sheet1
Code	Structure	SMILES ID
(S)-MCLZ		C[C@H]1C(NC2=C(C(C3=CC=CC=C3Cl)=N1)C=C([N+]([O-])=O)C=C2)=O
(R)-MCLZ		C[C@@H]1C(NC2=C(C(C3=CC=CC=C3Cl)=N1)C=C([N+]([O-])=O)C=C2)=O
MYM-II-53		C[C@H]1C(N(C)C2=C(C(C3=CC=CC=C3Cl)=N1)C=C([N+]([O-])=O)C=C2)=O
MYM-II-74		CC1(C)C(NC2=C(C(C3=CC=CC=C3Cl)=N1)C=C([N+]([O-])=O)C=C2)=O
MYM-V-51		O=C(NC1=C(C(C2=CC=CC=C2Cl)=N3)C=C([N+]([O-])=O)C=C1)C3OC
MYM-II-83		O=C(NC1=C(C(C2=CC=CC=C2Cl)=N3)C=C([N+]([O-])=O)C=C1)C3OC(C)=O
(S)-MYM-III-10		O[C@H]1C(NC2=C(C(C3=CC=CC=C3Cl)=N1)C=C([N+]([O-])=O)C=C2)=O
(R)-MYM-III-10		O[C@@H]1C(NC2=C(C(C3=CC=CC=C3Cl)=N1)C=C([N+]([O-])=O)C=C2)=O
MYM-V-19		ClC1=CC=CC=C1C2=N[C@H](C(NC3=C2C=C(C=C3)[N+]([O-])=O)=O)CC
MYM-V-50		O=C1C(NC2=C(C=C(C=C2)[N+]([O-])=O)C(C3=CC=CC=C3Cl)=N1)=O
(S)-MYM-V-56		F[C@H]1C(NC2=C(C(C3=CC=CC=C3Cl)=N1)C=C([N+]([O-])=O)C=C2)=O
(R)-MYM-V-56		F[C@@H]1C(NC2=C(C(C3=CC=CC=C3Cl)=N1)C=C([N+]([O-])=O)C=C2)=O
MYM-V-48		O=C1NC2=C(C(C3=CC=CC=C3Cl)=C1[N+]4=CC=CC=C4)C=C([N+]([O-])=O)C=C2
MYM-V-49		O=C1NC2=C(C(C3=CC=CC=C3Cl)=C1N)C=C([N+]([O-])=O)C=C2
(S)-MYM-V-58		O[C@H]1C(NC2=C(C(C3=CC=CC=C3F)=N1)C=C([N+]([O-])=O)C=C2)=O
(R)-MYM-V-58		O[C@@H]1C(NC2=C(C(C3=CC=CC=C3F)=N1)C=C([N+]([O-])=O)C=C2)=O
MYM-V-03		C[C@H]1C(NC2=C(C(C3=CC=CC=C3Cl)=N1)C=CC=C2)=O
MYM-IV-01		C[C@H]1C(NC2=C(C(C3=CC=CC=C3Cl)=N1)C=C(C4=CC=C(C#N)C=C4)C=C2)=O
MYM-IV-12		C[C@H]1C(NC2=C(C(C3=CC=CC=C3Cl)=N1)C=C(C#N)C=C2)=O
MYM-IV-02		O=C1CN=C(C2=CC=CC=C2Cl)C(C=C(C3=CC=C(C(F)(F)F)C=C3)C=C4)=C4N1
MYM-IV-63		C[C@H]1C(NC2=C(C(C3=CC=CC=C3Cl)=N1)C=C(C4CC4)C=C2)=O
MYM-II-72		C[C@H]1C(NC2=C(C(C3=CC=CC=C3F)=N1)C=C(C#CC(C)(C)C)C=C2)=O
MYM-IV-03		O=C1[C@H](C)N=C(C2=CC=CC=C2Cl)C3=CC(C4=CC=C(OC)C=C4)=CC=C3N1
