## Supplementary Table 2 for "Development of non-sedating antischistosomal benzodiazepines"

### Sheet: Sheet 1 - SafetyScreen44 Panel
ASSAY NUMBER	ASSAY NAME	STUDY NUMBER	CLIENT COMPOUND ID	COMPOUND CONCENTRATION	CONCENTRATION UNIT	RESPONSE/READOUT	MEASUREMENT	VALUE
439	5-HT transporter (h) (antagonist radioligand)	FR095-0028013	MYM-V-56	1.0E-05	M	Specific binding	% Inhibition	-4.48E+00
131	5-HT1A (h) (agonist radioligand)	FR095-0028013	MYM-V-56	1.0E-05	M	Specific binding	% Inhibition	23.1761
4376	5-HT1B (h) (antagonist radioligand)	FR095-0028013	MYM-V-56	1.0E-05	M	Specific binding	% Inhibition	1.55003
471	5-HT2A (h) (agonist radioligand)	FR095-0028013	MYM-V-56	1.0E-05	M	Specific binding	% Inhibition	-1.86E+00
1333	5-HT2B (h) (agonist radioligand)	FR095-0028013	MYM-V-56	1.0E-05	M	Specific binding	% Inhibition	-8.64E+00
411	5-HT3 (h) (antagonist radioligand)	FR095-0028013	MYM-V-56	1.0E-05	M	Specific binding	% Inhibition	2.20773
4	A2A (h) (agonist radioligand)	FR095-0028013	MYM-V-56	1.0E-05	M	Specific binding	% Inhibition	-6.59E+00
363	acetylcholinesterase (h)	FR095-0028013	MYM-V-56	1.0E-05	M	Enzymatic activity	% Inhibition	1.3369
2338	alpha 1A (h) (antagonist radioligand)	FR095-0028013	MYM-V-56	1.0E-05	M	Specific binding	% Inhibition	6.18198
13	alpha 2A (h) (antagonist radioligand)	FR095-0028013	MYM-V-56	1.0E-05	M	Specific binding	% Inhibition	0.44071
933	AR(h) (agonist radioligand)	FR095-0028013	MYM-V-56	1.0E-05	M	Specific binding	% Inhibition	13.5756
18	beta 1 (h) (agonist radioligand)	FR095-0028013	MYM-V-56	1.0E-05	M	Specific binding	% Inhibition	-1.58E+00
20	beta 2 (h) (antagonist radioligand)	FR095-0028013	MYM-V-56	1.0E-05	M	Specific binding	% Inhibition	-6.53E+00
28	BZD (central) (agonist radioligand)	FR095-0028013	MYM-V-56	1.0E-05	M	Specific binding	% Inhibition	99.9146
161	Ca2+ channel (L, dihydropyridine site) (antagonist radioligand)	FR095-0028013	MYM-V-56	1.0E-05	M	Specific binding	% Inhibition	23.3145
4708	CB1 (h) (agonist radioligand)	FR095-0028013	MYM-V-56	1.0E-05	M	Specific binding	% Inhibition	10.8784
37	CB2 (h) (agonist radioligand)	FR095-0028013	MYM-V-56	1.0E-05	M	Specific binding	% Inhibition	10.1302
39	CCK1 (CCKA) (h) (agonist radioligand)	FR095-0028013	MYM-V-56	1.0E-05	M	Specific binding	% Inhibition	1.2929
4173	COX1(h)	FR095-0028013	MYM-V-56	1.0E-05	M	Enzymatic activity	% Inhibition	44.6459
4186	COX2(h)	FR095-0028013	MYM-V-56	1.0E-05	M	Enzymatic activity	% Inhibition	4.00235
44	D1 (h) (antagonist radioligand)	FR095-0028013	MYM-V-56	1.0E-05	M	Specific binding	% Inhibition	5.21969
1322	D2S (h) (agonist radioligand)	FR095-0028013	MYM-V-56	1.0E-05	M	Specific binding	% Inhibition	-9.98E+00
114	delta (DOP) (h) (agonist radioligand)	FR095-0028013	MYM-V-56	1.0E-05	M	Specific binding	% Inhibition	43.2384
52	dopamine transporter (h) (antagonist radioligand)	FR095-0028013	MYM-V-56	1.0E-05	M	Specific binding	% Inhibition	6.06061
54	ETA (h) (agonist radioligand)	FR095-0028013	MYM-V-56	1.0E-05	M	Specific binding	% Inhibition	7.72673
469	GR (h) (agonist radioligand)	FR095-0028013	MYM-V-56	1.0E-05	M	Specific binding	% Inhibition	13.0571
870	H1 (h) (antagonist radioligand)	FR095-0028013	MYM-V-56	1.0E-05	M	Specific binding	% Inhibition	-3.46E+00
1208	H2 (h) (antagonist radioligand)	FR095-0028013	MYM-V-56	1.0E-05	M	Specific binding	% Inhibition	-4.31E+00
4461	kappa (h) (KOP) (agonist radioligand)	FR095-0028013	MYM-V-56	1.0E-05	M	Specific binding	% Inhibition	35.5932
166	KV channel (antagonist radioligand)	FR095-0028013	MYM-V-56	1.0E-05	M	Specific binding	% Inhibition	-8.77E+00
2906	Lck kinase (h)	FR095-0028013	MYM-V-56	1.0E-05	M	Enzymatic activity	% Inhibition	-2.35E+01
91	M1 (h) (antagonist radioligand)	FR095-0028013	MYM-V-56	1.0E-05	M	Specific binding	% Inhibition	-4.90E+00
93	M2 (h) (antagonist radioligand)	FR095-0028013	MYM-V-56	1.0E-05	M	Specific binding	% Inhibition	-5.01E+00
95	M3 (h) (antagonist radioligand)	FR095-0028013	MYM-V-56	1.0E-05	M	Specific binding	% Inhibition	-2.75E+00
443	MAO-A (antagonist radioligand)	FR095-0028013	MYM-V-56	1.0E-05	M	Specific binding	% Inhibition	-3.80E-01
118	mu (MOP) (h) (agonist radioligand)	FR095-0028013	MYM-V-56	1.0E-05	M	Specific binding	% Inhibition	-7.84E-01
3029	N neuronal alpha 4beta 2 (h) (agonist radioligand)	FR095-0028013	MYM-V-56	1.0E-05	M	Specific binding	% Inhibition	-3.17E+00
169	Na+ channel (site 2) (antagonist radioligand)	FR095-0028013	MYM-V-56	1.0E-05	M	Specific binding	% Inhibition	-8.75E+00
66	NMDA (antagonist radioligand)	FR095-0028013	MYM-V-56	1.0E-05	M	Specific binding	% Inhibition	-1.08E-01
355	norepinephrine transporter (h) (antagonist radioligand)	FR095-0028013	MYM-V-56	1.0E-05	M	Specific binding	% Inhibition	6.53911
4072	PDE3A (h)	FR095-0028013	MYM-V-56	1.0E-05	M	Enzymatic activity	% Inhibition	22.9283
4077	PDE4D2 (h)	FR095-0028013	MYM-V-56	1.0E-05	M	Enzymatic activity	% Inhibition	11.6417
4094	Potassium Channel hERG (human)- [3H] Dofetilide	FR095-0028013	MYM-V-56	1.0E-05	M	Specific binding	% Inhibition	8.7705
159	V1a (h) (agonist radioligand)	FR095-0028013	MYM-V-56	1.0E-05	M	Specific binding	% Inhibition	7.38207

### Sheet: Sheet 2 - PDSP Binding Panel
Receptor	Inhibition 1	Inhibition 2	Inhibition 3	Inhibition 4	Mean %	Date
Alpha2Beta2	17.9	-5.91	13.32	-16.32	2.25	2023-08-08
Alpha2Beta4	-39.37	-41.24	6.19	13.43	-15.25	2023-08-08
Alpha3Beta2	-9.35	-13.59	5.24	-15.19	-8.22	2023-08-08
Alpha3Beta4	22.66	-3.12	12.89	12.57	11.25	2023-08-08
Alpha4Beta2	-6.78	1.2	8.71	-1.77	0.34	2023-08-08
Alpha4Beta2 (Rat Brain)	6.27	12.48	-5.58	8.1	5.32	2023-08-08
Alpha4Beta4	-33.11	-31.56	-29.62	-20.33	-28.66	2023-08-08
Alpha7	-5.39	-4.2	-9.39	-6.19	-6.29	2023-08-08
5-HT1A	6.41	21.51	15.42	7.08	12.61	2023-11-02
5-HT1B	20.34	8.7	-2.38	26.73	13.35	2023-12-15
5-HT1D	38.27	9.28	13.22	52.25	28.26	2023-12-11
5-HT1E	21.81	34.23	6.86	-1.86	15.26	2023-11-03
5-HT2A	6.42	2.12	-5.23	-8.52	-1.3	2023-11-03
5-HT2C	-2.74	6.9	-4.66	8.63	2.03	2023-11-03
5-HT3	11.08	-1.43	0	6.07	5.24	2023-11-17
5-HT5A	36.32	2.33	-1.18	29.49	16.74	2023-11-06
5-HT6	23.28	-42.72	3.23	7.85	-2.09	2023-11-06
5-HT7A	46.49	48.82	30.96	46.07	43.09	2023-12-05
A2A	-3.47	-12.95	-20.26	2.07	-8.65	2023-12-14
Alpha1A	21.35	0.15	13.94	5.03	10.12	2023-11-10
Alpha1B	-2.67	-2.18	3.42	6.99	1.39	2023-11-30
Alpha1D	-31.87	-5.06	-42.65	5.45	-18.53	2023-11-30
Alpha2A	2.96	1.02	22.3	21.93	12.05	2023-12-07
Alpha2B	11.83	-9.56	2.79	-20.36	-3.83	2023-12-08
Alpha2C	-2.53	9.41	3.41	10.73	5.26	2023-11-10
Beta1	20.06	23.44	21.8	35.6	25.23	2023-11-10
D1	1.84	-10.72	-22.55	22.67	-2.19	2023-12-08
D2	13.2	-0.96	2.35	-8.5	1.52	2023-12-08
D3	-1.23	-6.94	10.19	-15.15	-3.28	2023-11-06
D4	18.77	20.38	14.47	22.13	18.94	2023-11-17
D5	45.76	11.43	40.82	29.22	31.81	2023-12-05
DAT	41.02	53.22	26.02	29.12	37.35	2023-11-08
DOR	10.73	29.63	31.05	32.42	25.96	2023-12-04
H1	14.44	-15.78	-5.88	-36.74	-10.99	2023-12-12
H3	9.27	-3.58	-1.16	11.82	4.09	2023-12-12
H4	3.79	-1.62	3.38	-0.52	1.26	2023-12-08
KOR	26.14	10.2	24.54	21.51	20.6	2023-12-11
M1	13.3	9.38	14.77	3.87	10.33	2023-11-08
M2	0.53	26.56	8.33	-18.73	4.17	2023-11-08
M3	9.49	15.3	5.25	15.18	11.31	2023-11-30
M5	7.1	11.16	-0.41	6.57	6.11	2023-11-30
SERT	13.06	-19.11	8.22	-16.34	-3.54	2023-11-17
Sigma 1	5.05	-1.15	-11.5	8.58	0.25	2023-12-11
Sigma 2	27.34	17.24	6.81	-1.52	12.47	2023-12-19
HERG	44.75	39.66	-2.02	30.44	28.21	2023-12-14
NOP	-13.39	8.41	11.23	19.58	6.46	2023-12-07
