## Supplementary File 7 for "Development of non-sedating antischistosomal benzodiazepines"

### Sheet: GABAAR_gnina_docking_scores
_TITLE1	CNN_VS	CNNaffinity	CNNscore	minimizedAffinity
(S)-MCLZ_1_1	6.654	7.038	0.946	-10.108
(S)-MCLZ_1_1	3.701	6.234	0.594	-9.605
(S)-MCLZ_1_1	3.511	6.181	0.568	-7.827
(S)-MCLZ_1_1	3.421	6.375	0.537	-8.722
(S)-MCLZ_1_1	3.249	6.189	0.525	-9.743
(S)-MCLZ_1_1	2.637	5.093	0.518	-5.783
(S)-MCLZ_1_1	2.489	4.825	0.516	-5.582
(S)-MCLZ_1_1	3.147	6.275	0.501	-9.64
(S)-MCLZ_1_1	2.552	5.73	0.445	-6.997
(R)-MCLZ_1_1	5.756	6.65	0.866	-9.772
(R)-MCLZ_1_1	5.643	6.644	0.849	-9.908
(R)-MCLZ_1_1	5.175	6.623	0.781	-9.914
(R)-MCLZ_1_1	4.578	6.153	0.744	-8.458
(R)-MCLZ_1_1	4.411	6.315	0.698	-8.323
(R)-MCLZ_1_1	4.02	6.318	0.636	-9.399
(R)-MCLZ_1_1	4.011	6.475	0.619	-9.114
(R)-MCLZ_1_1	3.572	6.27	0.57	-10.252
(R)-MCLZ_1_1	3.379	6.176	0.547	-7.6
MYM-II-53_1_1	6.71	7.122	0.942	-10.756
MYM-II-53_1_1	4.563	6.744	0.677	-7.379
MYM-II-53_1_1	4.054	6.298	0.644	-10.009
MYM-II-53_1_1	4.136	6.536	0.633	-8.799
MYM-II-53_1_1	3.978	6.348	0.627	-9.147
MYM-II-53_1_1	3.819	6.493	0.588	-7.293
MYM-II-53_1_1	2.995	5.174	0.579	-5.385
MYM-II-53_1_1	2.715	6.301	0.431	-8.64
MYM-II-53_1_1	2.089	6.357	0.329	-8.911
MYM-II-74_1_1	6.011	6.791	0.885	-9.807
MYM-II-74_1_1	5.18	6.493	0.798	-9.202
MYM-II-74_1_1	4.643	6.444	0.721	-7.745
MYM-II-74_1_1	4.244	6.509	0.652	-7.517
MYM-II-74_1_1	2.514	4.862	0.517	-5.589
MYM-II-74_1_1	3.368	6.575	0.512	-8.224
MYM-II-74_1_1	2.944	6.129	0.48	-7.477
MYM-II-74_1_1	2.82	6.029	0.468	-7.329
MYM-II-74_1_1	2.167	4.888	0.443	-5.717
MYM-II-83_1_1	6.778	6.962	0.974	-9.624
MYM-II-83_1_1	6.693	7.064	0.948	-9.938
MYM-II-83_1_1	6.557	7.014	0.935	-9.903
MYM-II-83_1_1	6.381	6.861	0.93	-9.414
MYM-II-83_1_1	6.047	6.568	0.921	-9.414
MYM-II-83_1_1	6.013	6.747	0.891	-8.126
MYM-II-83_1_1	5.671	6.894	0.823	-8.642
MYM-II-83_1_1	5.259	6.509	0.808	-8.212
MYM-II-83_1_1	4.61	6.172	0.747	-8.279
MYM-II-83_2_1	6.738	7.142	0.943	-10.493
MYM-II-83_2_1	6.384	6.975	0.915	-10.302
MYM-II-83_2_1	6.356	6.992	0.909	-9.705
MYM-II-83_2_1	5.368	6.747	0.796	-9.093
MYM-II-83_2_1	5.032	6.562	0.767	-9.544
MYM-II-83_2_1	5.002	6.686	0.748	-9.7
MYM-II-83_2_1	4.655	6.499	0.716	-9.599
MYM-II-83_2_1	4.171	6.385	0.653	-7.769
MYM-II-83_2_1	4.105	6.287	0.653	-8.53
(S)-MYM-III-10_1_1	6.251	6.696	0.934	-10.53
(S)-MYM-III-10_1_1	5.976	6.632	0.901	-9.169
(S)-MYM-III-10_1_1	5.764	6.565	0.878	-10.35
(S)-MYM-III-10_1_1	3.262	5.847	0.558	-8.298
(S)-MYM-III-10_1_1	3.187	5.983	0.533	-9.32
(S)-MYM-III-10_1_1	2.624	5.427	0.483	-7.555
(S)-MYM-III-10_1_1	2.732	5.805	0.471	-9.55
(S)-MYM-III-10_1_1	2.723	5.94	0.458	-9.72
(S)-MYM-III-10_1_1	2.71	6.149	0.441	-8.352
(R)-MYM-III-10_1_1	5.901	6.566	0.899	-10.076
(R)-MYM-III-10_1_1	5.438	6.36	0.855	-9.593
(R)-MYM-III-10_1_1	5.273	6.279	0.84	-9.207
(R)-MYM-III-10_1_1	5.253	6.358	0.826	-9.782
(R)-MYM-III-10_1_1	4.785	5.925	0.808	-8.135
(R)-MYM-III-10_1_1	4.374	5.973	0.732	-9.435
(R)-MYM-III-10_1_1	4.401	6.165	0.714	-9.377
(R)-MYM-III-10_1_1	3.612	5.795	0.623	-6.533
(R)-MYM-III-10_1_1	2.905	5.02	0.579	-6.097
MYM-V-19_1_1	6.816	7.213	0.945	-10.325
MYM-V-19_1_1	5.293	6.927	0.764	-7.844
MYM-V-19_1_1	4.641	6.704	0.692	-9.082
MYM-V-19_1_1	4.49	6.687	0.671	-9.207
MYM-V-19_1_1	4.329	6.836	0.633	-7.701
MYM-V-19_1_1	3.964	6.419	0.617	-9.51
MYM-V-19_1_1	3.875	6.36	0.609	-9.649
MYM-V-19_1_1	3.429	6.548	0.524	-9.669
MYM-V-19_1_1	2.537	4.94	0.513	-5.341
MYM-V-50_1_1	6.583	7.083	0.929	-9.847
MYM-V-50_1_1	6.206	7.004	0.886	-9.56
MYM-V-50_1_1	5.529	6.753	0.819	-9.499
MYM-V-50_1_1	4.223	6.589	0.641	-9.064
MYM-V-50_1_1	3.53	6.161	0.573	-8.431
MYM-V-50_1_1	3.431	6.27	0.547	-9.188
MYM-V-50_1_1	3.314	6.216	0.533	-7.514
MYM-V-50_1_1	3.132	6.401	0.489	-8.328
MYM-V-50_1_1	2.97	6.236	0.476	-7.755
(S)-MYM-V-56_1_1	6.315	6.805	0.928	-9.369
(S)-MYM-V-56_1_1	6.018	6.766	0.889	-10.749
(S)-MYM-V-56_1_1	5.983	6.737	0.888	-10.449
(S)-MYM-V-56_1_1	4.76	6.526	0.729	-10.339
(S)-MYM-V-56_1_1	3.584	6.122	0.585	-8.05
(S)-MYM-V-56_1_1	3.445	6.523	0.528	-7.107
(S)-MYM-V-56_1_1	3.053	6.017	0.507	-9.338
(S)-MYM-V-56_1_1	3	6.108	0.491	-9.785
(S)-MYM-V-56_1_1	2.626	6.198	0.424	-9.698
(R)-MYM-V-56_1_1	5.728	6.38	0.898	-9.292
(R)-MYM-V-56_1_1	5.957	6.666	0.894	-10.061
(R)-MYM-V-56_1_1	5.644	6.519	0.866	-9.531
(R)-MYM-V-56_1_1	5.846	6.942	0.842	-8.128
(R)-MYM-V-56_1_1	5.45	6.501	0.838	-9.923
(R)-MYM-V-56_1_1	4.563	6.101	0.748	-9.353
(R)-MYM-V-56_1_1	4.584	6.498	0.705	-9.533
(R)-MYM-V-56_1_1	4.514	6.439	0.701	-9.587
(R)-MYM-V-56_1_1	3.986	6.032	0.661	-7.072
MYM-V-48_1_1	3.94	6.78	0.581	-6.678
MYM-V-48_1_1	2.932	6.7	0.438	-6.751
MYM-V-48_1_1	2.723	6.781	0.402	-8.436
MYM-V-48_1_1	2.681	7.013	0.382	-8.967
MYM-V-48_1_1	1.786	5.291	0.337	-6.159
MYM-V-48_1_1	1.782	5.861	0.304	-6.319
MYM-V-48_1_1	1.776	5.868	0.303	-6.3
MYM-V-48_1_1	1.946	6.527	0.298	-6.845
MYM-V-48_1_1	1.405	5.708	0.246	-6.735
MYM-V-49_1_1	3.377	6.57	0.514	-9.106
MYM-V-49_1_1	2.485	6.207	0.4	-9.09
MYM-V-49_1_1	2.563	6.531	0.392	-8.679
MYM-V-49_1_1	2.267	5.983	0.379	-7.333
MYM-V-49_1_1	2.114	5.864	0.36	-7.37
MYM-V-49_1_1	2.358	6.563	0.359	-8.399
MYM-V-49_1_1	2.051	5.853	0.35	-7.67
MYM-V-49_1_1	2.155	6.178	0.349	-8.706
MYM-V-49_1_1	2.096	6.012	0.349	-7.158
(S)-MYM-V-58_1_1	6.088	6.563	0.928	-10.692
(S)-MYM-V-58_1_1	4.142	6.23	0.665	-9.974
(S)-MYM-V-58_1_1	3.121	6.114	0.511	-8.486
(S)-MYM-V-58_1_1	2.667	5.354	0.498	-7.499
(S)-MYM-V-58_1_1	3.048	6.148	0.496	-10.295
(S)-MYM-V-58_1_1	2.513	5.324	0.472	-7.497
(S)-MYM-V-58_1_1	2.873	6.16	0.466	-9.178
(S)-MYM-V-58_1_1	2.454	5.387	0.456	-6.937
(S)-MYM-V-58_1_1	2.562	5.849	0.438	-9.542
(R)-MYM-V-58_1_1	5.191	6.301	0.824	-10.271
(R)-MYM-V-58_1_1	4.909	6.29	0.78	-10.15
(R)-MYM-V-58_1_1	4.666	6.256	0.746	-10.447
(R)-MYM-V-58_1_1	4.562	6.142	0.743	-9.71
(R)-MYM-V-58_1_1	4.244	5.863	0.724	-9.651
(R)-MYM-V-58_1_1	4.373	6.235	0.701	-10.353
(R)-MYM-V-58_1_1	3.162	5.863	0.539	-10.186
(R)-MYM-V-58_1_1	2.624	5.557	0.472	-8.272
(R)-MYM-V-58_1_1	2.551	5.843	0.437	-9.517
MYM-V-03_1_1	5.494	6.368	0.863	-10.017
MYM-V-03_1_1	4.799	6.304	0.761	-9.487
MYM-V-03_1_1	4.624	6.232	0.742	-9.192
MYM-V-03_1_1	4.351	6.353	0.685	-8.933
MYM-V-03_1_1	4.027	6.173	0.652	-9.831
MYM-V-03_1_1	3.948	6.053	0.652	-8.014
MYM-V-03_1_1	3.981	6.319	0.63	-9.28
MYM-V-03_1_1	3.409	5.844	0.583	-9.131
MYM-V-03_1_1	3.48	6.008	0.579	-7.235
MYM-IV-01_1_1	3.979	6.772	0.588	-9.49
MYM-IV-01_1_1	3.182	6.906	0.461	-9.855
MYM-IV-01_1_1	3.137	6.912	0.454	-8.947
MYM-IV-01_1_1	3.06	6.931	0.442	-10.362
MYM-IV-01_1_1	2.507	6.47	0.387	-7.364
MYM-IV-01_1_1	1.913	5.675	0.337	-6.77
MYM-IV-01_1_1	1.953	6.38	0.306	-9.943
MYM-IV-01_1_1	1.811	5.948	0.304	-7.597
MYM-IV-01_1_1	1.812	6.04	0.3	-7.376
MYM-IV-12_1_1	4.473	6.391	0.7	-7.306
MYM-IV-12_1_1	4.226	6.442	0.656	-10.422
MYM-IV-12_1_1	4.183	6.388	0.655	-9.706
MYM-IV-12_1_1	4.032	6.464	0.624	-9.042
MYM-IV-12_1_1	3.676	6.253	0.588	-9.31
MYM-IV-12_1_1	3.451	6.006	0.575	-9.502
MYM-IV-12_1_1	3.43	6.088	0.563	-9.148
MYM-IV-12_1_1	3.486	6.312	0.552	-8.508
MYM-IV-12_1_1	3.279	6.279	0.522	-7.242
MYM-IV-63_1_1	5.581	6.948	0.803	-10.309
MYM-IV-63_1_1	5.142	6.756	0.761	-10.42
MYM-IV-63_1_1	4.661	6.695	0.696	-8.837
MYM-IV-63_1_1	4.487	6.529	0.687	-9.996
MYM-IV-63_1_1	4.334	6.401	0.677	-10.196
MYM-IV-63_1_1	4.337	6.678	0.649	-10.515
MYM-IV-63_1_1	3.575	6.554	0.546	-10.113
MYM-IV-63_1_1	3.336	6.375	0.523	-10.315
MYM-IV-63_1_1	3.22	6.314	0.51	-9.376
MYM-II-72_1_1	3.614	6.452	0.56	-6.842
MYM-II-72_1_1	3.448	6.334	0.544	-8.476
MYM-II-72_1_1	3.393	6.324	0.537	-8.515
MYM-II-72_1_1	3.357	6.537	0.513	-8.683
MYM-II-72_1_1	3.255	6.432	0.506	-10.021
MYM-II-72_1_1	3.357	6.708	0.5	-9.606
MYM-II-72_1_1	3.08	6.687	0.461	-9.63
MYM-II-72_1_1	2.751	6.592	0.417	-9.524
MYM-II-72_1_1	2.812	6.802	0.413	-8.642
MYM-IV-02_1_1	4.601	6.817	0.675	-9.857
MYM-IV-02_1_1	3.344	6.562	0.51	-9.607
MYM-IV-02_1_1	3.023	6.754	0.448	-9.941
MYM-IV-02_1_1	2.821	6.852	0.412	-10.503
MYM-IV-02_1_1	2.318	6.286	0.369	-7.961
MYM-IV-02_1_1	2.072	6.422	0.323	-8.385
MYM-IV-02_1_1	1.68	6.126	0.274	-7.959
MYM-IV-02_1_1	1.871	6.866	0.272	-9.557
MYM-IV-02_1_1	1.86	6.838	0.272	-11.12
MYM-IV-03_1_1	4.802	6.786	0.708	-8.779
MYM-IV-03_1_1	4.301	7.025	0.612	-10.833
MYM-IV-03_1_1	3.952	6.777	0.583	-9.553
MYM-IV-03_1_1	3.907	7.054	0.554	-10.866
MYM-IV-03_1_1	3.522	6.846	0.515	-10.459
MYM-IV-03_1_1	2.372	5.536	0.428	-6.417
MYM-IV-03_1_1	2.869	6.717	0.427	-9.002
MYM-IV-03_1_1	2.497	5.896	0.424	-7.654
MYM-IV-03_1_1	2.619	6.46	0.405	-9.263

### Sheet: TRP_gnina_docking_scores
_TITLE1	CNN_VS	CNNaffinity	CNNscore	minimizedAffinity
(S)-MCLZ_1_1	6.598	7.007	0.942	-11.716
(S)-MCLZ_1_1	5.477	6.609	0.829	-12.916
(S)-MCLZ_1_1	5.164	6.607	0.781	-13.461
(S)-MCLZ_1_1	4.897	6.39	0.766	-12.539
(S)-MCLZ_1_1	4.885	6.71	0.728	-11.497
(S)-MCLZ_1_1	4.493	6.418	0.7	-12.566
(S)-MCLZ_1_1	3.96	6.276	0.631	-10.713
(S)-MCLZ_1_1	3.929	6.339	0.62	-11.648
(S)-MCLZ_1_1	3.985	6.495	0.614	-11.123
(R)-MCLZ_1_1	5.117	6.487	0.789	-12.519
(R)-MCLZ_1_1	4.809	6.361	0.756	-10.899
(R)-MCLZ_1_1	4.64	6.498	0.714	-12.583
(R)-MCLZ_1_1	3.951	6.216	0.636	-10.636
(R)-MCLZ_1_1	3.617	6.228	0.581	-10.112
(R)-MCLZ_1_1	3.499	6.189	0.565	-11.18
(R)-MCLZ_1_1	3.364	6.297	0.534	-11.352
(R)-MCLZ_1_1	2.93	6.229	0.47	-10.046
(R)-MCLZ_1_1	2.764	6.168	0.448	-11.183
MYM-II-53_1_1	4.937	6.436	0.767	-12.46
MYM-II-53_1_1	4.723	6.616	0.714	-13.198
MYM-II-53_1_1	4.31	6.25	0.69	-12.001
MYM-II-53_1_1	4.205	6.332	0.664	-10.103
MYM-II-53_1_1	4.152	6.415	0.647	-11.112
MYM-II-53_1_1	4.041	6.317	0.64	-12.722
MYM-II-53_1_1	4.075	6.529	0.624	-12.465
MYM-II-53_1_1	3.455	6.04	0.572	-11.86
MYM-II-53_1_1	3.62	6.419	0.564	-11.949
MYM-II-74_1_1	5.845	6.905	0.847	-10.946
MYM-II-74_1_1	4.659	6.427	0.725	-10.887
MYM-II-74_1_1	4.237	6.675	0.635	-12.472
MYM-II-74_1_1	4.01	6.459	0.621	-10.774
MYM-II-74_1_1	3.915	6.368	0.615	-12.556
MYM-II-74_1_1	4.004	6.668	0.6	-12.072
MYM-II-74_1_1	3.907	6.534	0.598	-11.272
MYM-II-74_1_1	3.601	6.33	0.569	-11.775
MYM-II-74_1_1	3.522	6.259	0.563	-11.174
MYM-II-83_1_1	5.328	6.48	0.822	-11.237
MYM-II-83_1_1	5.535	6.778	0.817	-12.273
MYM-II-83_1_1	5.025	6.326	0.794	-11.145
MYM-II-83_1_1	4.273	6.213	0.688	-11.967
MYM-II-83_1_1	4.322	6.29	0.687	-11.241
MYM-II-83_1_1	4.479	6.598	0.679	-11.587
MYM-II-83_1_1	4.282	6.363	0.673	-10.524
MYM-II-83_1_1	4.345	6.617	0.657	-10.659
MYM-II-83_1_1	3.98	6.234	0.638	-12.032
MYM-II-83_2_1	5.513	6.268	0.88	-11.807
MYM-II-83_2_1	6.007	6.839	0.878	-13.738
MYM-II-83_2_1	5.896	6.951	0.848	-11.236
MYM-II-83_2_1	5.246	6.634	0.791	-12.063
MYM-II-83_2_1	5.346	6.791	0.787	-13.965
MYM-II-83_2_1	4.976	6.782	0.734	-12.99
MYM-II-83_2_1	4.705	6.731	0.699	-11.579
MYM-II-83_2_1	4.595	6.612	0.695	-11.739
MYM-II-83_2_1	4.393	6.5	0.676	-12.068
(S)-MYM-III-10_1_1	5.454	6.49	0.84	-13.112
(S)-MYM-III-10_1_1	5.338	6.45	0.828	-13.691
(S)-MYM-III-10_1_1	4.958	6.294	0.788	-13.396
(S)-MYM-III-10_1_1	4.912	6.378	0.77	-13.351
(S)-MYM-III-10_1_1	4.513	6.295	0.717	-12.821
(S)-MYM-III-10_1_1	4.411	6.338	0.696	-11.673
(S)-MYM-III-10_1_1	3.947	5.852	0.675	-11.676
(S)-MYM-III-10_1_1	3.856	5.872	0.657	-11.393
(S)-MYM-III-10_1_1	3.72	5.966	0.624	-12.884
(R)-MYM-III-10_1_1	6.351	6.641	0.956	-12.459
(R)-MYM-III-10_1_1	5.597	6.524	0.858	-12.802
(R)-MYM-III-10_1_1	4.642	6.389	0.726	-10.774
(R)-MYM-III-10_1_1	4.559	6.347	0.718	-12.497
(R)-MYM-III-10_1_1	4.271	6.04	0.707	-10.749
(R)-MYM-III-10_1_1	4.109	6.167	0.666	-12.002
(R)-MYM-III-10_1_1	4.124	6.225	0.663	-11.746
(R)-MYM-III-10_1_1	3.931	6.158	0.638	-11.425
(R)-MYM-III-10_1_1	3.702	6.02	0.615	-13.211
MYM-V-19_1_1	5.813	6.9	0.843	-13.308
MYM-V-19_1_1	5.34	6.759	0.79	-11.457
MYM-V-19_1_1	5.092	6.642	0.767	-12.45
MYM-V-19_1_1	4.541	6.643	0.684	-10.996
MYM-V-19_1_1	4.399	6.469	0.68	-12.344
MYM-V-19_1_1	4.271	6.448	0.662	-11.83
MYM-V-19_1_1	4.305	6.735	0.639	-11.449
MYM-V-19_1_1	4.033	6.376	0.633	-11.25
MYM-V-19_1_1	4.047	6.645	0.609	-11.119
MYM-V-50_1_1	6.019	6.815	0.883	-12.392
MYM-V-50_1_1	5.981	6.836	0.875	-13.083
MYM-V-50_1_1	5.717	6.876	0.831	-11.854
MYM-V-50_1_1	5.723	6.957	0.823	-12.858
MYM-V-50_1_1	5.311	6.668	0.796	-11.401
MYM-V-50_1_1	5.356	6.863	0.78	-12.228
MYM-V-50_1_1	4.509	6.574	0.686	-12.322
MYM-V-50_1_1	3.99	6.495	0.614	-12.055
MYM-V-50_1_1	3.884	6.4	0.607	-10.659
(S)-MYM-V-56_1_1	6.109	6.683	0.914	-12.466
(S)-MYM-V-56_1_1	4.847	6.283	0.772	-11.704
(S)-MYM-V-56_1_1	4.817	6.451	0.747	-11.431
(S)-MYM-V-56_1_1	4.402	6.29	0.7	-12.915
(S)-MYM-V-56_1_1	4.394	6.301	0.697	-12.098
(S)-MYM-V-56_1_1	4.219	6.532	0.646	-12.971
(S)-MYM-V-56_1_1	3.876	6.215	0.624	-12.732
(S)-MYM-V-56_1_1	3.8	6.275	0.606	-10.913
(S)-MYM-V-56_1_1	3.554	6.228	0.571	-10.781
(R)-MYM-V-56_1_1	4.835	6.317	0.765	-13.109
(R)-MYM-V-56_1_1	4.339	6.255	0.694	-11.386
(R)-MYM-V-56_1_1	4.387	6.392	0.686	-11.901
(R)-MYM-V-56_1_1	4.315	6.308	0.684	-11.523
(R)-MYM-V-56_1_1	3.098	6.312	0.491	-11.894
(R)-MYM-V-56_1_1	2.947	6.052	0.487	-10.652
(R)-MYM-V-56_1_1	2.963	6.179	0.48	-11.5
(R)-MYM-V-56_1_1	2.895	6.129	0.472	-11.974
(R)-MYM-V-56_1_1	2.817	6.26	0.45	-12.62
MYM-V-48_1_1	6.924	7.663	0.904	-12.498
MYM-V-48_1_1	5.98	7.267	0.823	-13.211
MYM-V-48_1_1	5.79	7.217	0.802	-10.197
MYM-V-48_1_1	5.029	7.025	0.716	-11.735
MYM-V-48_1_1	4.767	6.926	0.688	-10.76
MYM-V-48_1_1	4.408	6.915	0.637	-11.522
MYM-V-48_1_1	4.054	6.82	0.594	-12.67
MYM-V-48_1_1	3.407	6.569	0.519	-10.017
MYM-V-48_1_1	3.491	6.76	0.516	-10.924
MYM-V-49_1_1	6.299	6.836	0.922	-11.673
MYM-V-49_1_1	5.847	6.658	0.878	-13.025
MYM-V-49_1_1	5.177	6.538	0.792	-12.249
MYM-V-49_1_1	5.028	6.424	0.783	-11.047
MYM-V-49_1_1	4.763	6.394	0.745	-12.207
MYM-V-49_1_1	4.597	6.514	0.706	-11.147
MYM-V-49_1_1	4.135	6.489	0.637	-11.858
MYM-V-49_1_1	4.069	6.393	0.637	-10.899
MYM-V-49_1_1	3.852	6.524	0.591	-11.385
(S)-MYM-V-58_1_1	5.205	6.301	0.826	-13.153
(S)-MYM-V-58_1_1	5.087	6.264	0.812	-13.354
(S)-MYM-V-58_1_1	4.984	6.221	0.801	-13.62
(S)-MYM-V-58_1_1	4.85	6.162	0.787	-11.296
(S)-MYM-V-58_1_1	4.054	6.024	0.673	-12.066
(S)-MYM-V-58_1_1	3.807	6.04	0.63	-12.586
(S)-MYM-V-58_1_1	3.836	6.187	0.62	-11.976
(S)-MYM-V-58_1_1	3.285	6.013	0.546	-13.443
(S)-MYM-V-58_1_1	3.323	6.148	0.54	-11.74
(R)-MYM-V-58_1_1	5.114	6.295	0.812	-12.161
(R)-MYM-V-58_1_1	4.873	6.373	0.765	-12.335
(R)-MYM-V-58_1_1	4.668	6.175	0.756	-12.94
(R)-MYM-V-58_1_1	4.765	6.367	0.748	-12.688
(R)-MYM-V-58_1_1	3.974	6.007	0.661	-12.869
(R)-MYM-V-58_1_1	4.02	6.159	0.653	-12.812
(R)-MYM-V-58_1_1	3.548	5.995	0.592	-12.988
(R)-MYM-V-58_1_1	3.277	5.73	0.572	-11.775
(R)-MYM-V-58_1_1	3.402	5.978	0.569	-12.011
MYM-V-03_1_1	5.717	6.306	0.907	-12.788
MYM-V-03_1_1	5.561	6.224	0.894	-12.49
MYM-V-03_1_1	4.509	5.891	0.765	-10.667
MYM-V-03_1_1	4.556	5.958	0.765	-11.521
MYM-V-03_1_1	4.244	6.027	0.704	-10.935
MYM-V-03_1_1	3.553	5.763	0.616	-12.104
MYM-V-03_1_1	3.403	5.765	0.59	-10.677
MYM-V-03_1_1	3.384	5.77	0.587	-11.525
MYM-V-03_1_1	3.309	5.77	0.574	-10.14
MYM-IV-01_1_1	5.832	6.751	0.864	-9.303
MYM-IV-01_1_1	5.519	6.653	0.83	-13.024
MYM-IV-01_1_1	5.617	6.798	0.826	-12.68
MYM-IV-01_1_1	5.855	7.177	0.816	-12.703
MYM-IV-01_1_1	5.463	6.705	0.815	-12.412
MYM-IV-01_1_1	5.462	6.984	0.782	-11.363
MYM-IV-01_1_1	5.142	6.643	0.774	-12.343
MYM-IV-01_1_1	5.061	6.823	0.742	-11.565
MYM-IV-01_1_1	4.766	6.447	0.739	-10.736
MYM-IV-12_1_1	4.966	6.015	0.826	-11.129
MYM-IV-12_1_1	4.464	5.955	0.75	-10.712
MYM-IV-12_1_1	4.316	6.391	0.675	-11.601
MYM-IV-12_1_1	3.703	6.019	0.615	-11.838
MYM-IV-12_1_1	3.735	6.144	0.608	-10.88
MYM-IV-12_1_1	3.274	5.764	0.568	-10.73
MYM-IV-12_1_1	3.367	6.01	0.56	-11.183
MYM-IV-12_1_1	3.344	6.053	0.553	-11.886
MYM-IV-12_1_1	3.31	6.004	0.551	-11.916
MYM-IV-63_1_1	5.898	6.502	0.907	-12.894
MYM-IV-63_1_1	5.558	6.588	0.844	-12.374
MYM-IV-63_1_1	5.244	6.424	0.816	-12.161
MYM-IV-63_1_1	5.243	6.435	0.815	-12.519
MYM-IV-63_1_1	5.282	6.519	0.81	-12.925
MYM-IV-63_1_1	5.026	6.455	0.779	-12.313
MYM-IV-63_1_1	5.086	6.767	0.752	-11.865
MYM-IV-63_1_1	4.748	6.317	0.752	-10.473
MYM-IV-63_1_1	4.759	6.471	0.735	-12.955
MYM-II-72_1_1	5.783	6.817	0.848	-12.091
MYM-II-72_1_1	5.602	6.653	0.842	-11.562
MYM-II-72_1_1	5.293	6.287	0.842	-8.909
MYM-II-72_1_1	5.591	6.669	0.838	-12.119
MYM-II-72_1_1	5.407	6.886	0.785	-11.998
MYM-II-72_1_1	5.07	6.485	0.782	-10.339
MYM-II-72_1_1	4.884	6.363	0.767	-11.302
MYM-II-72_1_1	4.875	6.388	0.763	-12.234
MYM-II-72_1_1	4.884	6.425	0.76	-11.538
MYM-IV-02_1_1	5.917	6.906	0.857	-12.626
MYM-IV-02_1_1	5.464	6.802	0.803	-13.13
MYM-IV-02_1_1	5.036	6.559	0.768	-10.986
MYM-IV-02_1_1	5.29	7.016	0.754	-11.643
MYM-IV-02_1_1	5.388	7.164	0.752	-13.439
MYM-IV-02_1_1	4.985	6.684	0.746	-14.027
MYM-IV-02_1_1	4.914	6.659	0.738	-12.602
MYM-IV-02_1_1	5.295	7.196	0.736	-13.398
MYM-IV-02_1_1	5.011	7.058	0.71	-12.226
MYM-IV-03_1_1	5.709	6.688	0.854	-12.876
MYM-IV-03_1_1	5.65	6.793	0.832	-12.405
MYM-IV-03_1_1	5.24	6.481	0.809	-11.651
MYM-IV-03_1_1	5.317	6.818	0.78	-12.012
MYM-IV-03_1_1	5.242	6.745	0.777	-10.806
MYM-IV-03_1_1	5.229	6.781	0.771	-11.13
MYM-IV-03_1_1	5.208	6.776	0.769	-11.928
MYM-IV-03_1_1	5.337	7.001	0.762	-12.342
MYM-IV-03_1_1	5.137	6.797	0.756	-11.653
